# Autophagy-Dependent Regulation of YAP1 by STK38 Governs Recruitment of Differentiated Cells as Progenitor Cells During Regeneration

**DOI:** 10.1101/2025.04.14.648819

**Authors:** Yongji Zeng, Yang-Zhe Huang, Qing Kay Li, Raymond Ho, Steven J. Bark, Spencer G. Willet, Jason C. Mills

## Abstract

Paligenosis is a conserved cellular plasticity program that allows mature cells to reenter the cell cycle in response to tissue injury. Paligenosis progresses via three stages: autodegradation (with dramatic increase in autophagy and lysosomes), induction of metaplastic or fetal-like genes, and cell cycle entry. Hippo signaling, particularly the downstream effector YAP1, regulates cellular plasticity, but its role in paligenosis has not been studied. Here we first examine paligenosis in digestive-enzyme-secreting chief cells in mouse stomach. We identify Serine/Threonine Kinase 38 (STK38) as a non-canonical YAP1 kinase that phosphorylated and deactivated YAP1 in uninjured chief cells. During paligenosis, STK38 was degraded by autophagy in stage 1, dephosphorylating and activating YAP1. YAP1 activation was necessary and sufficient for the paligenosis that converts chief cells into metaplastic, proliferating progenitors. Additionally, we show STK38, like canonical Hippo kinases, interact with NF2. We also observed the same pattern of YAP1 induction via autophagic destruction of STK38 in other tissues and cell types, suggesting a universal logic model for how the massive autophagy activated in differentiated cells during tissue damage can consequently activate Hippo effectors to induce plasticity for tissue regeneration.
