## Extended Table 1 for "Autophagy-Dependent Regulation of YAP1 by STK38 Governs Recruitment of Differentiated Cells as Progenitor Cells During Regeneration"

### Sheet: Sheet1
	Extended Table 1
	Motif	Start	End	Pattern	PSSM Score
	xLIR	87	92	EDFESL	16
	xLIR	436	441	KDWVFI	23
	WxxL	29	34	NFYSNL	1
	WxxL	74	79	TEFLRL	9
	WxxL	98	103	GAFGEV	3
	WxxL	244	249	EFYRNL	2
	WxxL	278	283	LAFSTV	4
	WxxL	297	302	TGYNKL	7
	WxxL	303	308	CDWWSL	14
	WxxL	311	316	IMYEML	12
	WxxL	329	334	ETYKKV	9
	WxxL	380	385	SFFEGV	4
	WxxL	446	451	KRFEGL	6
	Generated by https://ilir.warwick.ac.uk/search.php
